# Multi-omics analysis of endothelial cells reveals the metabolic diversity that underlies endothelial cell functions

**DOI:** 10.1101/2025.03.03.641143

**Authors:** Stephan Durot, Peter F. Doubleday, Lydia Schulla, Amélie Sabine, Tatiana V. Petrova, Nicola Zamboni

## Abstract

Endothelial cells (ECs) line the vascular system and are key players in vascular homeostasis, yet their metabolic diversity across tissues, vascular beds, and growth states remains poorly understood. This study examines metabolic differences between proliferating and quiescent ECs and compares blood and lymphatic endothelium using proteomics and metabolomics. Our findings indicate that metabolism in quiescent ECs is not dormant but reorganized in a cell-specific manner, with decreased heme intermediates in human umbilical vein ECs and increased branched-chain amino acid catabolism across all quiescent ECs. Consistent with the differences identified in the omics data, perturbation studies revealed that inhibiting enzymes involved in heme, glutamate, fatty acid, and nucleotide biosynthesis led to distinct phenotypic responses in blood and lymphatic ECs. These findings highlight the importance of metabolic pathways in sustaining both proliferating and quiescent ECs and reveal how ECs from different vascular beds rely on distinct metabolic processes to maintain their functional states.
