## Supplementary Table 5 for "Multi-omics analysis of endothelial cells reveals the metabolic diversity that underlies endothelial cell functions"

### Sheet: Sheet2
Compounds and concentrations used for pharmacological inhibition of metabolic pathways.
Compound name	Concentration	Target	Pathway
UK5099	40 µM	MPC	TCA cycle
G6PDi-1	0.07 µM	G6PD	Pentose phosphate pathway
Rotenone	0.5 µM	ETC Complex I	Electron transport chain
CB-839	23 nM	GLS	Glutamate metabolism
R162	23 µM	GLUD1	Glutamate metabolism
Succinylacetone	18 µM	ALAD	Heme biosynthesis
2,4-Diamino-6-hydroxypyrimidine	300 µM	GCH1	Biopterine biosynthesis
L-Buthioninsulfoximine	2 µM	GCLC	Glutathione biosynthesis
ABH hydrochloride	0.14 µM	ARG	Urea cycle
Methotrexate	100 µM	DHFR	Nucleotide biosynthesis
C75	35 µM	FASN	Fatty acid synthesis
Dimethyl fumarate	25 µM	PHGDH	Serine biosynthesis
Pemetrexed	200 nM	DHFR/ TS	Nucleotide biosynthesis
5-Fluorouracil	10 µM	TS	Nucleotide biosynthesis
